# Testosterone exposure during fetal masculinization programming window determines the kidney size in adult mice

**DOI:** 10.1101/2025.02.11.637631

**Authors:** Arttu Junnila, Kalle T. Rytkönen, Guillermo Martinez-Nieto, Mats Perk, Hao Li, Jenni Airaksinen, Ida Hyötyläinen, Oliver Mehtovuori, Asta Laiho, Claes Ohlsson, Laura L. Elo, Satu Kuure, Matti Poutanen, Petra Sipilä

## Abstract

Kidney size is sex-dimorphic and regulated by androgens in adult humans and mice. However, the effects of developmental androgen deficiency on kidneys remain elusive. We hypothesized that androgens program future kidney growth during a fetal development. Male mice lacking main testosterone-producing enzyme HSD17B3 had reduced testosterone at embryonic day 15.5, but the concentrations increased by E18.5, creating a short time window of androgen deficiency resulting in reduced kidney size in adult males. In male Hsd17b3-/-kidneys, nephron development was qualitatively normal, but number of glomeruli and proliferation of proximal tubules was reduced. Testosterone supplementation at E14.5-17.5 normalized the renal size in adult Hsd17b3-/-males. Our data suggests that androgen receptor and Hnf4a jointly regulate Igfbp5, FOXO1 and mTOR signaling to convey male-specific kidney growth. In conclusion, we have identified a novel developmental programming effect on male kidneys, where fetal androgen deficiency reduces kidney growth and androgen responsiveness in adult males.
