## Supplemental Table 1 for "Testosterone exposure during fetal masculinization programming window determines the kidney size in adult mice"

### Sheet: Taul1
Table S1, Genes differentially expressed between WT vehicle and KO vehicle, but not KO testosterone supplemented group
symbol	pvalue *	fc	WT vehicle mean	WT vehicle sd	KO vehicle mean	KO vehicle sd		pvalue ¤	KO t-treated mean	KO t-treated sd		PT expressed $	Androgen responsive #
Hbb-b1	0.0269943	1.72089	481.819	97.6143	868.452	317.576		0.138908	650.939	221.852
Alas2	0.01601	1.69517	26.617	6.6752	46.728	13.9829		0.174141	36.1496	12.9783
Epb42	0.0401537	1.63019	1.23771	0.293506	2.89167	1.82972		0.0950917	2.80753	2.40748
Hba-a1	0.0394359	1.61073	622.595	152.662	1036.26	359.815		0.174494	883.393	389.168
Hba-a2	0.0439634	1.59946	961.707	287.375	1571.47	533.786		0.20394	1332.85	610.917
Snca	0.0377853	1.46909	6.07969	0.497587	9.75648	2.97935		0.168577	9.04827	3.80194
Rn18s	0.0234341	1.46039	207.689	17.2113	311.709	82.7672		0.28863	181.599	55.9447
Gnat2	0.00187177	1.45139	0.525719	0.198326	1.21777	0.282903		0.13	0.871641	0.172897
Apba2	0.0361047	1.4233	2.97097	1.10111	4.62691	1.28912		0.195432	4.10789	1.49695
Rn7sk	0.0023016	1.37073	1.79565	0.238237	2.84524	0.441408		0.624532	1.70045	1.0708
H1f4	0.0214246	1.3694	0.532335	0.261028	1.106	0.4019		0.567483	0.693042	0.380456
Gm6153	0.00206563	1.36	1.91483	0.491341	2.93448	0.261218		0.187027	2.4925	0.784509
Pcnx2	0.0454135	1.35686	0.969426	0.508089	1.63808	0.468869		0.0776276	1.39376	0.276877
Mir25	0.0272097	1.35356	0.805356	0.349637	1.44296	0.429795		0.59571	0.934818	0.293063
Rab3b	0.015054	1.35347	5.80053	0.956974	8.24101	1.50463		0.566059	6.7133	2.12647
Il1rn	0.0277672	1.34852	0.57297	0.169206	1.14779	0.425006		0.47278	0.717249	0.27355
Rab26os	0.0129018	1.343	4.17443	0.678432	5.97944	1.07571		0.328992	5.04197	1.44523
H3c3	0.0135894	1.33724	3.5886	0.782831	5.12002	0.828669		0.268332	4.35285	1.10141
Gp1bb	0.0358188	1.33468	1.53323	0.417024	2.407	0.714025		0.466755	1.72694	0.394831
Lppos	0.00794146	1.33135	1.95274	0.621998	2.88403	0.296402		0.0507123	2.88316	0.797715
Aqp5	0.00938881	1.32996	1.82295	0.581122	2.7093	0.285068		0.0708822	2.88559	1.05761
Ifitm10	0.0192305	1.32267	0.391724	0.185774	0.849149	0.283009		0.212681	0.560387	0.154286
Gstp2	0.00103037	1.32006	2.22867	0.298605	3.25949	0.310762		0.620115	2.39831	0.471355
Tnfsf13	0.0237395	1.31991	0.570831	0.327128	1.05293	0.2457		0.412854	6.19717	0.593751
Alkbh3os1	0.0269952	1.31689	1.05886	0.604153	1.64729	0.21332		0.0929261	1.53273	0.384406
Cfap126	0.00628215	1.31198	1.33432	0.139022	2.08008	0.390311		0.58721	1.24351	0.323304
Gm15417	0.0159469	1.30919	1.49695	0.325866	2.27891	0.467311		0.137031	2.02138	0.624093
Gm16596	0.0485906	1.3046	0.809755	0.585814	1.29395	0.213978		0.971313	0.818792	0.150992
Ube2s	0.026901	1.30253	8.10891	0.943999	10.9596	1.97554		0.298081	9.10723	1.42313
Rps12-ps24	0.0390261	1.30161	64.7142	14.7384	83.6419	11.3745		0.78962	67.9552	16.4676
Ube2l6	0.0108212	1.30022	16.0483	1.32332	21.2913	2.88724		0.0823171	19.3291	3.10092
Gm5093	0.00946171	1.29815	14.4977	2.1606	19.0762	2.16949		0.949245	14.7194	2.90273
Serpine1	0.048569	1.29697	1.5108	0.418398	2.26941	0.564314		0.353336	1.7892	0.456918
Chst13	0.0192211	1.29458	3.27362	0.730919	4.50612	0.634225		0.136346	3.85618	0.485841
Magee2	0.0349941	1.28431	1.86119	0.624435	2.62969	0.400558		0.0655002	2.4377	0.367311
Il11ra2	0.0347857	1.27856	3.67755	1.0062	4.90523	0.602469		0.892869	3.76854	0.881826
A830082K12Rik	0.0383945	1.27319	6.27188	1.02995	8.28036	1.32486		0.108283	7.56014	1.31474
9430021M05Rik	0.034528	1.27033	1.17177	0.30188	1.76735	0.452869		0.211899	1.64205	0.637898
Gmfg	0.0148596	1.26843	0.57297	0.169206	0.999154	0.235333		0.363487	0.819728	0.37533
Elovl4	0.0156525	1.26547	4.52474	0.614291	6.00335	0.850307		0.0622796	5.96241	1.18864
Acot10	0.00933941	1.26408	2.42547	0.356116	3.33449	0.447534		0.101408	2.85566	0.333678
Hist1h2ao	0.0261179	1.26219	1.40082	0.232872	2.04626	0.427124		0.109656	1.79017	0.380082
C8g	0.0453828	1.26104	1.47973	0.689614	2.05658	0.197415		0.157734	2.12745	0.764203		Yes (Ransick et al. 2019)
Slc16a8	0.0375329	1.25904	1.99245	0.58786	2.74217	0.429093		0.206544	2.62707	0.837632
Dhh	0.0374762	1.25745	1.86215	0.308168	2.6206	0.539881		0.73784	1.96751	0.455348
Rps15a	0.0206963	1.25621	66.7474	11.1365	83.6208	8.03295		0.24726	76.2853	12.5194
Gpr45	0.0406679	1.25603	1.25774	0.3301	1.83871	0.415678		0.200152	1.52601	0.295487
Gsta3	0.00222944	1.25332	10.7463	0.672444	13.7427	1.14789		0.849302	10.6808	2.27845		Yes (Kim et al. 2024)	Yes
Kcnh3	0.0388923	1.25099	1.52389	0.457861	2.14412	0.402247		0.147419	1.94752	0.466568
Krt1	0.0320493	1.24944	0.857371	0.139784	1.33808	0.353943		0.0911941	1.114	0.219645
Alpk3	0.00287486	1.24749	1.51564	0.128842	2.14421	0.25466		0.197793	1.7638	0.298723
L3mbtl4	0.0371263	1.24546	0.632598	0.289893	1.0249	0.232846		0.0772774	0.935568	0.234991
Rplp2	0.0314707	1.24364	107.765	12.0448	134.707	18.1356		0.583102	116.524	22.4546
2010204K13Rik	0.00385013	1.23955	6.06066	0.468077	7.76344	0.716963		0.344522	6.74691	1.18398
Rpl38	0.0466512	1.23932	4.2113	0.527479	5.50577	1.08803		0.0854499	5.05657	0.733791
Pinx1	0.0190531	1.23725	11.1115	1.56629	13.964	1.55314		0.251779	12.2378	1.41097
P2ry10b	0.0340403	1.23519	0.843996	0.140693	1.29248	0.327831		0.237439	0.992242	0.176081
Gm19412	0.0137635	1.23394	0.741993	0.0883808	1.15932	0.24651		0.890728	0.765538	0.247242
Gnasas1	0.0103614	1.23151	1.62999	0.341616	2.22748	0.231731		0.552045	1.86525	0.586679
Zfp112	0.0241315	1.2314	3.68676	0.620776	4.76631	0.614914		0.0920832	4.86166	1.13047
Wfikkn1	0.0257813	1.22559	0.997982	0.138598	1.46086	0.303651		0.101405	1.26148	0.242496
Gm5908	0.0389441	1.21949	53.222	9.92125	64.5505	5.61541		0.368583	60.3193	11.473
Snora73a	0.0427216	1.21844	3.50581	0.569107	4.49872	0.692895		0.166901	4.15291	0.749876
Arhgdig	0.019713	1.21641	5.06497	0.616954	6.38202	0.744227		0.584586	4.81134	0.76331
Nat8l	0.0435757	1.21471	5.87701	0.137395	7.42862	1.26417		0.0652027	6.99998	0.974399
Was	0.0269524	1.21159	2.29965	0.283442	3.00949	0.45867		0.311669	2.78632	0.722004
Plcxd2	0.0190963	1.21066	5.88613	0.657483	7.34486	0.824323		0.284535	6.63905	1.14313
Rpl32l	0.0163558	1.21021	30.9043	2.70355	37.6653	3.74182		0.145736	33.9818	2.73004
Ncf2	0.00586942	1.20967	7.57767	0.636577	9.3785	0.738046		0.19022	8.3303	0.787334
Snora3	0.0356625	1.20883	1.00715	0.313403	1.41651	0.22264		0.380923	1.23573	0.387251
Rps27	0.0385116	1.20828	9.34619	1.7154	11.4132	1.02014		0.811672	9.11134	1.85754
Dusp2	0.0202004	1.20683	6.62448	0.596871	8.22283	0.950369		0.220346	7.58723	1.25645
Cdh22	0.0320248	1.20645	2.68284	0.610612	3.41398	0.337937		0.678262	2.89558	0.746389
Gdpd2	0.0467844	1.20462	1.61174	0.314682	2.14953	0.376141		0.0864083	2.39459	0.839272
Bloc1s2	0.0148968	1.20161	9.27416	0.46339	11.3861	1.18719		0.0623374	10.6444	1.0681
Rps17	0.00786269	1.20145	64.3878	6.06492	77.4761	5.28708		0.368528	70.0505	9.56081		Yes (Kim et al. 2024)
C2cd4d	0.0415965	1.20126	0.85305	0.293204	1.21277	0.189636		0.0673062	1.26002	0.329524
Spi1	0.0404362	1.20079	3.22281	0.443082	4.07921	0.572621		0.596118	3.02891	0.754992
Gla	0.0197232	1.19117	9.94211	1.22003	12.0092	0.961113		0.514748	10.593	1.45594
Gm6402	0.0179719	1.19111	3.78234	0.4377	4.69741	0.479873		0.127585	4.82745	1.14887
Stoml1	0.00870014	1.19019	24.0308	1.17391	28.8474	2.38345		0.132868	26.329	2.11504
Snrpf	0.0284891	1.18971	53.9121	2.98507	64.5722	6.72154		0.514631	58.5753	9.93632
Cd1d1	0.0254754	1.18599	11.3756	0.7428	13.7235	1.53665		0.237625	12.3603	1.21152
Ankrd9	0.0128331	1.1843	7.36455	0.926979	8.8808	0.572122		0.345646	8.30028	1.46733
Zfp169	0.0312896	1.17785	10.2769	0.640183	12.328	1.41696		0.0686205	11.5117	0.90925
Pdcd5	0.0192268	1.17675	5.80353	0.23126	7.03152	0.754235		0.778071	5.89289	0.38135
Vkorc1	0.027603	1.17546	33.4956	2.7896	39.5974	3.56351		0.715558	34.3213	2.9302
Opn3	0.0308575	1.17447	7.88371	1.26588	9.37378	0.541816		0.070938	9.23954	0.907896
Smim5	0.0456061	1.17326	1.68625	0.313755	2.14821	0.286583		0.822705	1.74976	0.377114
Gm9320	0.0134243	1.17225	147.842	10.835	173.51	12.2074		0.349669	159.138	17.3531
Fcgr3	0.0434478	1.16584	4.45889	0.597252	5.35665	0.533841		0.476233	4.85713	0.81759
Lag3	0.0344717	1.16499	2.69539	0.288029	3.31089	0.379391		0.211821	3.03668	0.399987
Mrpl20	0.00686359	1.16131	43.1576	2.92971	50.2619	2.60091		0.682775	44.4223	4.22778		Yes (Kim et al. 2024)
Gm10791	0.0450132	1.15977	2.54894	0.263366	3.12365	0.381945		0.0779957	3.27315	0.664473
Gm13552	0.045924	1.15296	4.70813	0.625315	5.57195	0.494881		0.382069	5.3162	1.09947
Hspa1l	0.0196306	1.15264	8.16824	0.557196	9.57581	0.741777		0.792142	8.04995	0.626735
Pop7	0.0212334	1.15152	13.6454	1.31526	15.841	0.950298		0.082058	16.0127	2.06453
Pmm1	0.039083	1.15127	21.8361	2.06079	25.2903	2.11263		0.201501	23.5537	1.62155
Dclre1c	0.0257053	1.14865	13.3672	1.08549	15.5054	1.15337		0.764608	13.5665	0.762658
Spire2	0.0239759	1.14846	7.99407	0.540258	9.33866	0.725107		0.897862	8.17015	1.34438
Mrpl30	0.0331763	1.14664	47.6677	3.63826	54.8271	4.04159		0.437754	49.8823	3.75151
Yars2	0.00624937	1.14661	26.9947	1.70645	31.0806	1.27117		0.32951	28.0461	0.813406
Lin37	0.0405154	1.14519	12.8532	1.27718	14.8571	1.20174		0.132206	14.3193	1.31605
Armt1	0.0136223	1.14451	22.3049	1.98518	25.6301	1.1391		0.0910439	25.2803	2.58675
Idnk	0.0426091	1.14437	11.4224	1.36506	13.1805	0.888901		0.656419	12.0144	1.8592
Pacrgl	0.0488612	1.14415	11.7263	1.1684	13.5558	1.13741		0.0777488	12.9609	0.627783
Hexim2	0.000807883	1.1432	5.61892	0.20725	6.56621	0.187046		0.131532	6.30487	0.69082
Pik3r6	0.0384647	1.14207	7.08115	0.623347	8.2331	0.699466		0.913536	7.03742	0.711631
Stx18	0.0376951	1.13869	25.8095	1.65273	29.5642	2.29751		0.506886	27.0829	2.63778
Cmc2	0.00700486	1.13827	18.7498	1.09475	21.4724	0.899152		0.538686	19.839	2.72916
Cenpo	0.0343376	1.13711	11.79	1.34609	13.4999	0.647088		0.432874	12.3467	0.764058
Pheta1	0.0174956	1.13604	36.8728	2.65919	41.996	2.11562		0.0572365	41.2566	2.83482
Lxn	0.0397361	1.13528	17.6077	1.84943	20.08	1.18966		0.552611	18.5617	2.21388
Sertad1	0.0455115	1.13149	15.9308	0.501695	18.2075	1.59875		0.127194	17.3806	1.30188
Hoxa11os	0.0475105	1.13048	40.7164	0.873865	46.2948	3.97212		0.114014	44.0268	2.74742
Rfx2	0.0128934	1.12758	7.40943	0.177155	8.49306	0.530018		0.49398	7.91428	1.1173
Tubg1	0.0459364	1.12609	47.4953	5.37864	53.4393	2.4252		0.189058	52.2914	5.02353
Crlf1	0.0274617	1.12494	16.6901	0.569977	18.9291	1.30925		0.134656	18.0052	1.1319
Adrm1	0.0459911	1.12436	39.4344	3.41916	44.4178	2.69089		0.338485	42.1254	3.90348		Yes (Ransick et al. 2019)	Yes
Tubb2a-ps2	0.0202981	1.12261	7.72002	0.408861	8.79408	0.534919		0.39193	7.17203	1.12876
Jam3	0.0239706	1.1211	53.1678	1.3979	59.8111	3.83859		0.0834758	57.6172	3.1664
Nudt12	0.0359669	1.1181	7.74865	0.737424	8.76699	0.440615		0.540564	8.11979	0.849441
Mif4gd	0.0150468	1.11533	26.5715	1.55204	29.7364	1.16852		0.0583622	29.6549	2.11673
Actr8	0.0239649	1.11451	40.0543	3.23591	44.6739	1.32703		0.637104	40.9186	1.85184
Mxra7	0.0173159	1.11196	24.7362	0.367362	27.6464	1.43019		0.895858	24.9459	1.76088
Alg5	0.0397813	1.11192	26.9376	2.00073	30.0449	1.55226		0.478325	28.3244	2.68521
Eef1e1	0.0430304	1.11028	27.647	2.37561	30.7612	1.41846		0.236816	29.8179	2.51411
Vps25	0.011591	1.11018	68.4349	2.75287	76.0887	2.89299		0.108166	72.5429	2.14652
Dgkq	0.0478658	1.11	28.9195	2.90738	32.1249	1.183		0.325715	30.9346	2.85775
Stard3nl	0.0384632	1.10983	33.1621	2.36091	36.8927	1.85428		0.359505	34.7583	2.0964
Bex1	0.0465584	1.10945	26.6916	1.03037	29.7629	2.01085		0.272348	29.2462	3.53739		Yes (Kim et al. 2024)
Gm1821	0.025812	1.10666	325.496	18.4661	360.192	15.0273		0.775474	331.379	26.3615
Mrpl37	0.0287357	1.10545	64.9957	4.0859	71.9127	2.90211		0.770085	64.2277	1.50256
Ube2j2	0.0425733	1.10253	43.986	2.06804	48.6251	2.6738		0.51285	42.6341	2.71612
Bet1l	0.0475797	1.1004	21.1532	0.717056	23.4043	1.4324		0.0623695	24.1149	2.37469
Ell	0.0256478	1.09955	36.3837	1.5415	40.1135	1.75482		0.0506202	39.2963	1.32494
Arfip2	0.0115281	1.0995	83.1527	1.59014	91.5666	3.40069		0.178098	87.2074	3.20657
Srd5a1	0.0204117	1.09866	17.4346	0.736219	19.2546	0.775606		0.120047	18.8579	1.11085
Gpx8	0.0335182	1.09836	48.841	0.712705	53.8041	2.93468		0.150897	53.1953	4.69008
Atg101	0.0419313	1.09719	29.1107	2.11828	31.9982	1.12988		0.685504	29.6446	1.40108
Tfg	0.0369145	1.0945	88.8453	2.45874	97.4128	4.92417		0.433419	92.961	7.37422
Txnl4a	0.00552267	1.09378	147.768	2.64256	161.746	4.13686		0.112472	157.325	6.97285
Tpd52l1	0.0166757	1.09246	11.9976	0.245058	13.2058	0.526512		0.271991	12.8808	1.22473
Hoxa3	0.0234045	1.09229	29.2446	0.559029	32.0561	1.38274		0.0535277	32.8397	2.58506
Cd151	0.0365329	1.09143	99.1361	2.92377	108.359	5.09818		0.806828	98.4054	2.37181
Polb	0.0474875	1.08951	27.058	1.64467	29.5526	1.16623		0.188445	25.095	1.91393
Acp2	0.0125732	1.0838	50.9799	1.5379	55.3325	1.33136		0.0855689	54.6743	2.34039
Stk40	0.0255257	1.0812	75.2405	2.82669	81.4208	2.3217		0.126685	79.067	1.70186
Med4	0.0250533	1.0798	37.909	1.1392	41.018	1.27623		0.171405	39.8141	1.36026
Ptpn2	0.048815	1.07575	50.3141	2.64256	54.1686	1.48748		0.179252	53.8666	3.34225
Mtx2	0.0319436	1.07533	75.4827	3.69968	81.1928	1.52025		0.542214	77.363	3.29002
Rpf1	0.0272026	1.07164	38.8371	0.547265	41.7039	1.26572		0.868442	38.5981	2.72515
Rad51d	0.0230361	-1.06692	21.3268	0.130405	19.9317	0.526701		0.906547	21.5011	1.59926
Vcl	0.0418397	-1.06784	183.609	8.57748	171.778	2.91314		0.13089	169.628	11.9206
Itga9	0.041472	-1.07316	200.68	8.01481	186.892	5.18999		0.799074	198.512	12.7443
Fbln1	0.0330754	-1.07723	177.943	5.3692	165.137	5.36895		0.104023	169.178	3.62214
Wasf2	0.0429435	-1.08094	158.982	4.67406	147.062	5.94551		0.613774	156.121	6.52385
Twsg1	0.0442605	-1.08389	165.612	0.9746	152.857	7.21903		0.446273	161.628	5.6237
Plxdc2	0.0105777	-1.08525	35.9882	1.25158	33.075	0.669665		0.394574	34.339	3.0091
Zbtb26	0.0330129	-1.0855	31.8634	1.79977	29.2545	0.827859		0.429871	30.2731	3.01678
Pi4ka	0.0159746	-1.08644	105.586	3.605	97.0984	2.64957		0.188535	99.0666	6.33334
Col5a1	0.0395632	-1.08674	304.506	14.8268	280.057	10.4403		0.236876	288.027	17.0607
Sec23ip	0.0340698	-1.08717	81.1781	5.21062	74.5057	1.70681		0.670914	79.2393	6.71578
Mtor	0.0412187	-1.08991	96.3988	1.24979	88.4549	4.56516		0.396303	92.3325	7.22731		Yes (Ransick et al. 2019)	Yes
Acsl3	0.0242187	-1.09077	86.5732	1.25318	79.3384	3.35298		0.263493	82.7303	4.24089
Rab11fip1	0.0487223	-1.09192	32.0111	1.25967	29.2504	1.5668		0.146286	29.6183	2.1945
Foxo1	0.00783393	-1.09332	56.4664	0.998689	51.5743	1.49665		0.0667296	52.0898	2.68644
Zfp764	0.039027	-1.09387	14.2119	0.76929	12.9053	0.589958		0.322782	13.537	0.778268
Eif4e3	0.0148938	-1.09451	28.3196	0.837739	25.7934	0.908623		0.765621	29.004	3.11313
Phactr2	0.0320075	-1.10035	123.978	5.13666	112.62	5.31323		0.415599	119.692	6.22599
Mex3b	0.0354662	-1.10065	61.9213	2.16618	56.2086	2.90694		0.805255	61.2488	4.59894
8030462N17Rik	0.0474124	-1.10665	22.1269	1.76854	19.8755	0.984398		0.415913	21.0243	1.85671
Hs1bp3	0.0376059	-1.10771	24.3513	0.956843	21.9079	1.34769		0.731818	23.8829	2.7403
Cbx8	0.021596	-1.10789	11.7204	0.0998495	10.4945	0.603688		0.418389	10.9958	1.57239
Rnf6	0.0288306	-1.10941	67.242	2.6335	60.554	3.27986		0.236454	63.214	4.8605		Yes (Kim et al. 2024)	Yes
Zfp825	0.0420657	-1.11339	11.8928	0.769824	10.5826	0.660405		0.405228	11.2073	1.31157
Lcorl	0.0124143	-1.11454	45.2949	0.913779	40.57	1.96231		0.388095	43.886	1.87854
Disp1	0.0218558	-1.11484	36.4055	1.17616	32.5816	1.78572		0.940431	36.3443	3.01437
Kctd12b	0.0383334	-1.11601	44.995	4.35281	40.1054	1.34369		0.841314	44.4087	3.96536
Fzd8	0.04719	-1.11708	30.079	1.41454	26.861	2.01347		0.0712416	27.6465	1.37065
Pml	0.00611561	-1.11763	65.9314	2.22463	58.896	2.10015		0.885467	65.5945	2.80358
Kdr	0.0103271	-1.11824	136.803	1.30801	122.344	5.79478		0.671303	134.721	6.44304
Lpin1	0.0376118	-1.11848	14.7255	0.583493	13.0797	0.951657		0.242699	15.8819	1.39561
Adamtsl1	0.00389306	-1.11978	26.8696	0.752213	23.8936	0.825671		0.945294	27.079	2.6428
Arhgap17	0.00580183	-1.12012	54.5409	2.84949	48.5572	1.34428		0.0844441	50.0318	2.84084
AI467606	0.0372067	-1.1205	3.11767	0.186739	2.67897	0.236256		0.736392	3.28798	0.633537
Pigw	0.0426029	-1.12234	11.9047	0.928662	10.4965	0.720721		0.899508	11.8242	1.14319
Rab32	0.0464762	-1.12273	12.8485	0.714018	11.3511	0.910169		0.0642762	10.9065	1.52248
Cbx4	0.0363073	-1.12288	39.0686	2.81815	34.6768	2.11439		0.304841	36.5765	3.46438
Rnf103	0.0104154	-1.12404	42.0994	1.33391	37.3666	1.78989		0.115689	38.5488	3.11478
Rft1	0.040784	-1.12523	26.3027	2.11741	23.2551	1.51454		0.245641	24.618	1.65405
Zfp229	0.0413569	-1.12605	21.4259	1.81225	18.9019	1.23135		0.224203	19.9959	1.21853
Cybrd1	0.0473428	-1.12614	7.82889	0.518962	6.84915	0.589832		0.950305	7.88387	0.803323
Zfp882	0.00485966	-1.12636	20.8272	0.206606	18.3927	0.838375		0.203917	19.6729	1.15644
Prrg1	0.0424131	-1.12678	18.7284	0.187373	16.5552	1.40953		0.884558	19.006	2.12592
Pltp	0.045881	-1.12757	20.0206	0.914236	17.6787	1.46741		0.994736	20.0352	1.05385
Nell2	0.0419023	-1.12812	24.0117	1.11017	21.2103	1.68756		0.38917	22.7903	2.12394
Igfbp5	0.0400326	-1.12837	797.146	53.6565	706.605	47.9908		0.349781	762.714	37.13		Yes (Adam et al. 2017)	Yes
Rabggta	0.0364216	-1.13063	40.8827	2.12465	36.0931	2.7228		0.0818063	37.8444	1.64759
Ttf1	0.0230536	-1.13444	33.8264	0.745787	29.7584	2.18892		0.0759275	30.87	2.18379
Egflam	0.0204331	-1.13473	53.6523	1.52104	47.241	3.21687		0.0894091	49.4242	2.99084
Ttc30a1	0.0308854	-1.13614	18.2591	2.25718	15.8734	0.345157		0.20175	16.6442	1.24491
Agl	0.0194067	-1.13619	81.8905	4.12149	72.0109	4.53747		0.280123	77.6862	4.86874
Cdadc1	0.0117686	-1.13673	36.0929	1.77676	31.6433	1.72906		0.282131	34.4102	1.7037
Nfatc2ip	0.0166726	-1.13733	19.8465	1.44172	17.3209	0.948656		0.782318	20.2888	2.14762
Tbc1d8	0.035014	-1.1396	27.8029	0.86207	24.3396	2.11515		0.304019	26.059	2.67597
Apoo-ps	0.0403854	-1.1402	23.1124	2.14848	20.1336	1.49203		0.0570288	20.3377	1.58904
Tmem79	0.0390013	-1.14202	8.80626	0.684166	7.59479	0.670094		0.0933127	7.37738	1.31798
Svep1	0.0307502	-1.14229	38.7035	1.17388	33.8433	2.83137		0.303214	36.79	2.54876
Tceal5	0.0339656	-1.14251	2.90579	0.231714	2.42284	0.257116		0.547959	2.69897	0.782853
Crybg2	0.0307045	-1.14294	2.10583	0.150743	1.72206	0.209877		0.40378	1.92045	0.426006
Gorab	0.0447775	-1.14434	20.9776	2.00206	18.2009	1.44917		0.89899	20.8039	1.44699
Pdp2	0.0437435	-1.14472	21.9124	0.890616	19.0764	1.85846		0.337052	20.8487	1.48068
Gm960	0.0496854	-1.14621	1.32945	0.15356	1.03665	0.191024		0.495384	1.5548	0.544559
Wdr31	0.0449462	-1.14655	8.14853	0.770652	6.98168	0.656214		0.152698	7.25202	0.890211
Igsf10	0.025872	-1.14792	29.7349	3.78274	25.6564	0.902731		0.631406	28.7838	1.42481
E330027M22Rik	0.0415279	-1.1502	5.13231	0.869361	4.29976	0.214428		0.422613	4.66476	1.02774
Tmem100	0.0405163	-1.15714	16.3628	0.117637	14.0695	1.52585		0.141299	15.5557	0.543166
Nfix	0.0467185	-1.15833	44.4225	5.22914	38.1493	3.07918		0.168436	40.3908	2.9775
Slc26a6	0.0325993	-1.16065	13.7637	2.25718	11.6306	0.372853		0.108058	11.9715	1.0284
Loxl4	0.00980511	-1.16327	8.76935	0.3877	7.40947	0.554756		0.928455	8.92854	1.49826
Snord58b	0.0380885	-1.16785	1.40888	0.0841306	1.0715	0.22086		0.344607	1.22343	0.382445
Tnfrsf22	0.00708508	-1.16813	12.0084	0.36476	10.1534	0.715509		0.356985	11.4323	0.89975
Ppfibp2	0.0485313	-1.16843	17.7066	1.9918	15.01	1.53656		0.0544775	15.454	1.10096
Gm4924	0.0083026	-1.16917	7.53035	0.716953	6.28517	0.342273		0.0543483	6.46498	0.660234
D130017N08Rik	0.0320121	-1.16974	5.55579	0.588362	4.60713	0.481379		0.085558	4.79688	0.565626
Adamts6	0.0235901	-1.17011	13.6875	1.28022	11.5498	0.925658		0.472462	12.904	2.03921
Gm16364	0.0305178	-1.1738	1.4882	0.365737	1.10707	0.107895		0.578688	1.35719	0.478242
E130317F20Rik	0.00914278	-1.18033	8.67936	0.118889	7.22159	0.64318		0.518076	8.3361	0.935805
Hmcn1	0.0362054	-1.18456	174.338	19.1444	146.941	13.6032		0.884119	172.394	11.4675
Runx1	0.0216137	-1.18805	5.20152	0.237177	4.23954	0.522689		0.150052	4.32964	1.06335
Marveld3	0.0436038	-1.18891	6.13019	0.650091	5.01251	0.678965		0.083349	4.91405	1.06935
Ccr4	0.0125236	-1.19256	1.0698	0.0749719	0.740766	0.158103		0.0500911	0.651014	0.341547
Dhx58	0.022569	-1.1934	3.3608	0.321803	2.66147	0.33516		0.26791	2.94954	0.702613
1810014B01Rik	0.0324597	-1.19398	7.89118	1.3695	6.40884	0.567635		0.127958	6.78296	0.859667
Ldlrad4	0.0222863	-1.19456	9.27567	1.12673	7.59057	0.706523		0.14728	8.1286	1.01668
1700028J19Rik	0.0298023	-1.19465	1.59231	0.252718	1.17246	0.215002		0.0539476	1.20712	0.247964
Gm11725	0.0342139	-1.19581	1.08639	0.211721	0.747139	0.187181		0.0939224	0.836783	0.197945
Tmem144	0.0446823	-1.20242	7.48227	1.65	5.98107	0.47223		0.4969	6.84219	1.44724
Ap1s3	0.0334039	-1.20297	15.0876	1.70929	12.3884	1.44835		0.46722	14.2192	1.74797
Neu3	0.0377175	-1.20883	6.94217	1.00764	5.56782	0.727393		0.694284	6.67972	1.42247
Gpr27	0.0264295	-1.20888	13.5752	1.64554	11.0532	1.19273		0.54599	12.9112	1.58624
Frmpd4	0.0148799	-1.20992	6.23054	0.714966	4.9743	0.520364		0.0500656	5.15155	0.720948
Kcnk2	0.0476555	-1.21403	5.62446	0.548919	4.48957	0.767824		0.702331	5.44963	0.903578
Tulp2	0.00335963	-1.21626	0.993583	0.157185	0.638156	0.10198		0.492119	0.878661	0.319475
Nuak2	0.0133972	-1.22023	7.00806	1.09977	5.53639	0.458149		0.13755	5.8597	1.21831
Gm9457	0.00635638	-1.22064	1.8692	0.134552	1.35637	0.203583		0.535228	1.72545	0.560424
Proca1	0.0300353	-1.2216	3.4178	0.494669	2.62124	0.42352		0.330155	2.91903	0.954385
Cacna1c	0.0276569	-1.22407	20.9431	1.82635	17.0014	2.25651		0.572987	20.2474	1.5388
Evi2a	0.0451091	-1.22418	0.897009	0.208251	0.556171	0.236168		0.874165	0.974075	0.502393
Nudt6	0.0117188	-1.23163	7.0664	0.345982	5.57872	0.7375		0.104005	6.01852	0.965239
Zmynd12	0.00796661	-1.23602	0.982944	0.0908165	0.610171	0.168395		0.0541763	0.661201	0.265248
Gm19719	0.0357249	-1.23894	1.42835	0.401994	0.952101	0.231506		0.158622	1.11081	0.294709
Zfp385c	0.0476997	-1.24217	1.11483	0.166387	0.718253	0.287848		0.988696	1.13989	0.424136
Prkg2	0.0118277	-1.24368	6.4487	0.589101	5.00553	0.63796		0.158108	5.71171	0.764773
Parp12	0.0160958	-1.24459	23.5859	4.62165	18.5663	1.21107		0.248695	20.4888	3.95346
Gm10734	0.0428013	-1.24603	2.67581	0.577256	1.94672	0.382683		0.1191	2.07706	0.534949
Slc24a3	0.00400415	-1.25029	6.79017	0.239334	5.25191	0.592868		0.0970756	6.00701	0.719315
Fbxo16	0.0233143	-1.25122	6.68237	0.323451	5.18893	0.890025		0.101631	5.8943	0.697556
Zfp438	0.00314005	-1.25533	6.18568	0.576111	4.72684	0.446518		0.0912133	5.26932	0.767427
Ppil6	0.0372388	-1.26134	3.03908	0.851592	2.16616	0.318081		0.214378	2.41955	0.787602
Slc35g2	0.00404444	-1.26239	4.47427	0.575939	3.33145	0.333697		0.0796907	3.60624	0.749494
Mmp25	0.0144688	-1.26494	3.5159	0.39755	2.58497	0.469445		0.290229	3.06976	0.783419
Noxo1	0.0384349	-1.26723	6.66117	0.920462	5.08206	0.956261		0.320851	6.11688	0.678564
Gm9997	0.0258143	-1.26995	1.21041	0.123279	0.756388	0.26744		0.354051	1.05195	0.293061
Pcdhb9	0.0453055	-1.27048	2.41971	0.141522	1.73137	0.546931		0.520245	2.23181	0.699859
Gm11423	0.0113968	-1.27672	2.82207	0.120694	2.0151	0.403853		0.512796	2.592	0.839668
Gjd3	0.0421794	-1.28255	0.921687	0.287318	0.503185	0.238462		0.0822478	0.600017	0.251238
1700008O03Rik	0.044804	-1.29031	1.1728	0.1158	0.70859	0.312263		0.424541	0.984766	0.560747
Prkn	0.0455276	-1.3029	2.77921	1.01085	1.8582	0.394616		0.15897	2.10251	0.539869
Pbx4	0.0489853	-1.30378	4.39043	1.16585	3.12542	0.719864		0.0716133	3.24682	0.878463
Trim30d	0.0177305	-1.30652	1.37681	0.443679	0.809441	0.210125		0.269625	1.07769	0.407166
Entpd3	0.0136812	-1.30691	3.04416	0.852105	2.04931	0.19722		0.231372	2.49231	0.577087
A630089N07Rik	0.028353	-1.31018	5.6035	1.20272	4.03164	0.765469		0.217825	4.86969	0.581615
Dcst1	0.0393966	-1.31328	5.48736	1.07054	3.96142	0.939544		0.10762	4.46172	0.874789		Yes (Kim et al. 2024)
D830030K20Rik	0.0307367	-1.3148	1.53977	0.196656	0.95554	0.348526		0.385731	1.37272	0.341068
Gm7020	0.0216648	-1.31725	2.80918	0.644964	1.88898	0.403476		0.299504	2.46762	0.329217
E230001N04Rik	0.0391043	-1.31863	1.37899	0.325701	0.818948	0.332777		0.182263	1.05015	0.397502
Insyn2b	0.00334253	-1.3324	3.55922	0.350742	2.43324	0.373259		0.587318	3.36167	0.8373
E230016M11Rik	0.0028984	-1.34432	3.91109	0.652741	2.64403	0.325733		0.092895	3.28005	0.41412
1700055D18Rik	0.00636466	-1.35071	1.45036	0.496007	0.793092	0.136329		0.178147	1.02993	0.430604
9230102O04Rik	0.002296	-1.36562	6.13662	0.647505	4.24013	0.616783		0.142992	5.10387	1.12536
Pcdhga8	0.0372639	-1.37611	2.20581	0.476125	1.36042	0.493002		0.394209	1.97748	0.345207
Kcnk4	0.00392262	-1.38037	1.36376	0.280836	0.715825	0.230134		0.14001	1.07654	0.2785
Lamb3	0.0211259	-1.38435	2.74937	1.04558	1.654	0.326449		0.233457	2.14041	0.592389
Trac	0.0157623	-1.39208	1.56926	0.579778	0.825366	0.256725		0.0518071	0.968006	0.356915
Pcdhgb1	0.0209041	-1.39553	2.87661	0.702706	1.79131	0.55311		0.608582	2.66966	0.691204
4732471J01Rik	0.00514243	-1.41056	1.73795	0.533996	0.929782	0.230968		0.840156	1.66911	0.240084
Itgb8	0.0486965	-1.43422	8.48092	1.86561	5.72846	1.69334		0.0670461	6.61588	1.27374		Yes (Kim et al. 2024)
2310034G01Rik	0.00681407	-1.48154	1.68193	0.223893	0.839111	0.414071		0.134085	1.39863	0.257101
Isg15	0.0129174	-1.48434	2.09773	0.887044	1.04967	0.298762		0.680605	1.97811	1.31821
Acnat2	0.0248006	-1.74442	3.12646	0.980137	1.46138	0.894849		0.272183	2.44544	1.31526
* KO vehicle vs WT vehicle
¤ KO t-treated vs WT vehicle
$ Found expressed specifically in the proximal tubule in previous studies
	Adam et al. Dev. Camb. Engl. 144, 3625–3632 (2017).
	Ransick et al. Dev. Cell 51, 399-413.e7 (2019).
	Kim et al. Dev. Cell 59, 2912-2930.e7 (2024).
# Identified as androgen responsive in Pihlajamaa et al. 2014
